# An integrative RNA spliceosomic landscape of pancreatic neuroendocrine tumors unveils novel clinicomolecular associations

**DOI:** 10.1101/2024.10.30.621040

**Authors:** Ricardo Blázquez-Encinas, Víctor García-Vioque, Andrea Mafficini, Luca Landoni, María Trinidad Moreno-Montilla, Nicolas Alcala, Sebastián Ventura, Eduardo Eyras, Salvatore Paiella, Roberto Salvia, Vita Rovite, Matthieu Foll, Claudio Luchini, Lynnette Fernandez-Cuesta, Rita T. Lawlor, Aldo Scarpa, Alejandro Ibáñez-Costa, Sergio Pedraza-Arevalo, Justo P. Castaño

**Affiliations:** Maimonides Institute for Biomedical Research of Cordoba (IMIBIC), Córdoba, Spain; Department of Cell Biology, Physiology, and Immunology, University of Córdoba, Córdoba, Spain; Reina Sofia University Hospital, Córdoba, Spain; Department of Engineering for Innovation Medicine, Section of Innovation Biomedicine, University and Hospital Trust of Verona, Verona, Italy; ARC-Net Research Centre, University and Hospital Trust of Verona, Verona, Italy; Department of General and Pancreatic Surgery, The Pancreas Institute, University and Hospital Trust of Verona, Verona, Italy; Rare Cancers Genomics Team (RCG), Genomic Epidemiology Branch (GEM), International Agency for Research on Cancer/World Health Organization (IARC/WHO), Lyon 69008, France; Department of Computer Sciences, University of Córdoba, Córdoba, Spain; The John Curtin School of Medical Research, The Australian National University Canberra Australian Capital Territory Australia.; EMBL Australia Partner Laboratory Network at the Australian National University Canberra Australian Capital Territory Australia.; Latvian Biomedical Research and Study Centre, Riga, Latvia; Department of Diagnostics and Public Health, Section of Pathology, University and Hospital Trust of Verona, Verona, Italy; CIBER Fisiopatología de la Obesidad y Nutrición (CIBERobn), Córdoba, Spain

**Keywords:** Pancreatic Neuroendocrine Tumors, PanNET, RNA splicing

## Abstract

Alterations in alternative splicing are emerging as a novel hallmark in cancer biology, offering new insights. However, integrative analyses of splicing are still scarce, particularly in rare cancers such as pancreatic neuroendocrine tumors (PanNETs). These tumors are highly heterogeneous, complicating diagnosis and treatment. This study is the first to comprehensively investigate the RNA splicing landscape in PanNETs, identifying distinct spliceosomic profiles correlated with unique clinical and molecular characteristics. We analyzed RNA-seq data from 174 samples, identifying three distinct spliceosomic groups (SPN1, SPN2, SPN3) with unique clinical and molecular characteristics. SPN1 exhibited intermediate clinical features and specific splicing machinery profile, SPN2 was associated with frequent mutations in *MEN1* and *DAXX*/*ATRX* genes, and SPN3 showed a prevalence of well-differentiated tumors with distinct splicing patterns. These groups were linked to different clinical outcomes and activated key biological processes like mTOR signaling and hormone secretion pathways. Our findings underscore the significant impact of RNA splicing on PanNET heterogeneity and suggest that detailed splicing profiles could serve as valuable tools for identifying novel biomarkers and therapeutic targets. This study provides crucial insights into PanNET molecular biology and paves the way for personalized therapies based on splicing features.
