## Supplementary material for "An integrative RNA spliceosomic landscape of pancreatic neuroendocrine tumors unveils novel clinicomolecular associations": Supp Table 1

### Sheet: SuppTable1
SPN1		SPN2		SPN3
SYMBOL	GENEID	SYMBOL	GENEID	SYMBOL	GENEID
ENPP4	ENSG00000001561	ARX	ENSG00000004848	DBNDD1	ENSG00000003249
IFRD1	ENSG00000006652	ITGA2B	ENSG00000005961	HSPB6	ENSG00000004776
SYPL1	ENSG00000008282	KRT33A	ENSG00000006059	AC004381.6	ENSG00000005189
SEC62	ENSG00000008952	CCL26	ENSG00000006606	PON1	ENSG00000005421
FAS	ENSG00000026103	DNAH9	ENSG00000007174	CRLF1	ENSG00000006016
CENPQ	ENSG00000031691	MAMLD1	ENSG00000013619	NOS2	ENSG00000007171
DCUN1D1	ENSG00000043093	CYP46A1	ENSG00000036530	SCN4A	ENSG00000007314
MSMO1	ENSG00000052802	TRPC7	ENSG00000069018	ST3GAL1	ENSG00000008513
ZC3H11A	ENSG00000058673	MOV10L1	ENSG00000073146	SEMA3B	ENSG00000012171
CALCRL	ENSG00000064989	AQP6	ENSG00000086159	CCDC88C	ENSG00000015133
LRRC40	ENSG00000066557	LAT2	ENSG00000086730	SLC38A5	ENSG00000017483
TRAM1	ENSG00000067167	CETP	ENSG00000087237	ATP1A2	ENSG00000018625
IFT80	ENSG00000068885	SMOX	ENSG00000088826	VSIG2	ENSG00000019102
UBE2D1	ENSG00000072401	CEBPE	ENSG00000092067	KCNG1	ENSG00000026559
ACTR6	ENSG00000075089	CTSG	ENSG00000100448	ANK1	ENSG00000029534
SEMA3A	ENSG00000075213	REC8	ENSG00000100918	IBSP	ENSG00000029559
SEMA3C	ENSG00000075223	MMP9	ENSG00000100985	SLC18A1	ENSG00000036565
RBM7	ENSG00000076053	SPEF1	ENSG00000101222	ELN	ENSG00000049540
TPD52	ENSG00000076554	TRIB3	ENSG00000101255	CREB3L3	ENSG00000060566
TM9SF3	ENSG00000077147	SYNDIG1	ENSG00000101463	WISP2	ENSG00000064205
FAM76B	ENSG00000077458	SYP	ENSG00000102003	NGFR	ENSG00000064300
UBE2K	ENSG00000078140	BRS3	ENSG00000102239	EYA2	ENSG00000064655
HOXA9	ENSG00000078399	ITIH6	ENSG00000102313	PRKCQ	ENSG00000065675
PKD2L2	ENSG00000078795	ZP2	ENSG00000103310	SLC9A3	ENSG00000066230
CPB2	ENSG00000080618	ICAM5	ENSG00000105376	CLDN18	ENSG00000066405
PCNP	ENSG00000081154	GRIN2D	ENSG00000105464	FRMPD1	ENSG00000070601
STK17B	ENSG00000081320	SYNGR4	ENSG00000105467	ST6GALNAC2	ENSG00000070731
CHMP2B	ENSG00000083937	CCL24	ENSG00000106178	CHAT	ENSG00000070748
TAF9	ENSG00000085231	ASIC1	ENSG00000110881	EPHA8	ENSG00000070886
SCAMP1	ENSG00000085365	LRRC31	ENSG00000114248	TRPM5	ENSG00000070985
FOLH1	ENSG00000086205	ARG1	ENSG00000118520	ASIC4	ENSG00000072182
SNX10	ENSG00000086300	MC3R	ENSG00000124089	CYP2W1	ENSG00000073067
ALG6	ENSG00000088035	ABCC4	ENSG00000125257	IGF2BP2	ENSG00000073792
RBM27	ENSG00000091009	C20orf195	ENSG00000125531	RGS11	ENSG00000076344
G2E3	ENSG00000092140	TNFSF9	ENSG00000125657	ACTN2	ENSG00000077522
IKZF5	ENSG00000095574	PRKCG	ENSG00000126583	MYH7B	ENSG00000078814
RAB18	ENSG00000099246	USP6	ENSG00000129204	IGSF9B	ENSG00000080854
SEC14L3	ENSG00000100012	FOXJ1	ENSG00000129654	CDH7	ENSG00000081138
PFDN4	ENSG00000101132	SYT5	ENSG00000129990	CACNA1S	ENSG00000081248
CDH20	ENSG00000101542	ACSBG2	ENSG00000130377	P2RX5	ENSG00000083454
RNF125	ENSG00000101695	CACNG6	ENSG00000130433	IGSF9	ENSG00000085552
VSIG1	ENSG00000101842	ULBP2	ENSG00000131015	FER1L4	ENSG00000088340
NXT2	ENSG00000101888	LRRC4B	ENSG00000131409	TESC	ENSG00000088992
HTR2A	ENSG00000102468	PEMT	ENSG00000133027	THPO	ENSG00000090534
DTWD1	ENSG00000104047	LGALS12	ENSG00000133317	JPH4	ENSG00000092051
EIF3J	ENSG00000104131	VRTN	ENSG00000133980	PHGDH	ENSG00000092621
UBE2W	ENSG00000104343	FKBP11	ENSG00000134285	ITPR3	ENSG00000096433
SNX16	ENSG00000104497	B4GALNT1	ENSG00000135454	IGF2-AS	ENSG00000099869
SLC1A6	ENSG00000105143	NACAD	ENSG00000136274	GGT1	ENSG00000100031
TFEC	ENSG00000105967	PAK6	ENSG00000137843	PRODH	ENSG00000100033
TSPAN12	ENSG00000106025	OIT3	ENSG00000138315	LRP5L	ENSG00000100068
LSM5	ENSG00000106355	C12orf10	ENSG00000139637	SOX10	ENSG00000100146
RPA3	ENSG00000106399	C14orf79	ENSG00000140104	MIOX	ENSG00000100253
TMEM106B	ENSG00000106460	DUOXA2	ENSG00000140274	RASD2	ENSG00000100302
FSD1L	ENSG00000106701	DUOX2	ENSG00000140279	ACR	ENSG00000100312
OGN	ENSG00000106809	IGF1R	ENSG00000140443	CABP7	ENSG00000100314
ASPN	ENSG00000106819	CYP11A1	ENSG00000140459	PNPLA3	ENSG00000100344
CYP2C18	ENSG00000108242	SLC13A5	ENSG00000141485	CACNA1I	ENSG00000100346
DCUN1D4	ENSG00000109184	ZMYND15	ENSG00000141497	CHGA	ENSG00000100604
TRIM2	ENSG00000109654	CCDC40	ENSG00000141519	BMP7	ENSG00000101144
SC5D	ENSG00000109929	CRHBP	ENSG00000145708	TUBB1	ENSG00000101162
CLEC2B	ENSG00000110852	IGFBP1	ENSG00000146678	HRH3	ENSG00000101180
SLCO1B3	ENSG00000111700	SYTL5	ENSG00000147041	PTK6	ENSG00000101213
GOLT1B	ENSG00000111711	FATE1	ENSG00000147378	CACNA1F	ENSG00000102001
LDHB	ENSG00000111716	ZP1	ENSG00000149506	ESRP2	ENSG00000103067
KLRB1	ENSG00000111796	DUSP15	ENSG00000149599	RHBDL1	ENSG00000103269
TDP2	ENSG00000111802	CCNO	ENSG00000152669	CEMIP	ENSG00000103888
CCNC	ENSG00000112237	FAM92B	ENSG00000153789	OCA2	ENSG00000104044
B3GAT2	ENSG00000112309	NAA11	ENSG00000156269	TRPA1	ENSG00000104321
ENPP5	ENSG00000112796	LRRC43	ENSG00000158113	DKK4	ENSG00000104371
HAVCR1	ENSG00000113249	TSPAN33	ENSG00000158457	SHD	ENSG00000105251
POLR3G	ENSG00000113356	EDA	ENSG00000158813	CEACAM5	ENSG00000105388
SUB1	ENSG00000113387	WNT9B	ENSG00000158955	LFNG	ENSG00000106003
ST8SIA4	ENSG00000113532	C9orf117	ENSG00000160401	VIPR2	ENSG00000106018
ARL6	ENSG00000113966	PTGER1	ENSG00000160951	CHN2	ENSG00000106069
SLC25A36	ENSG00000114120	CELF5	ENSG00000161082	CRHR2	ENSG00000106113
PDCD10	ENSG00000114209	DBF4B	ENSG00000161692	PAX4	ENSG00000106331
C3orf14	ENSG00000114405	ALOX15	ENSG00000161905	RARRES2	ENSG00000106538
ROPN1B	ENSG00000114547	CXCL16	ENSG00000161921	SHB	ENSG00000107338
TXNDC9	ENSG00000115514	FGF19	ENSG00000162344	UNC5B	ENSG00000107731
MOB4	ENSG00000115540	SMCO2	ENSG00000165935	HOXB6	ENSG00000108511
LEPR	ENSG00000116678	TVP23A	ENSG00000166676	ASIC2	ENSG00000108684
UCHL5	ENSG00000116750	ZCCHC18	ENSG00000166707	SGCA	ENSG00000108823
CD58	ENSG00000116815	RP11-93B14.6	ENSG00000167046	SOD3	ENSG00000109610
TSNAX	ENSG00000116918	ENDOG	ENSG00000167136	CCND1	ENSG00000110092
TMED5	ENSG00000117500	JSRP1	ENSG00000167476	CCKBR	ENSG00000110148
VAMP4	ENSG00000117533	SLC43A2	ENSG00000167703	CD5	ENSG00000110448
SLC35A3	ENSG00000117620	KRT1	ENSG00000167768	TCIRG1	ENSG00000110719
RCN2	ENSG00000117906	VCX3A	ENSG00000169059	SCNN1A	ENSG00000111319
CRYGD	ENSG00000118231	NR0B1	ENSG00000169297	MDGA1	ENSG00000112139
ATP10B	ENSG00000118322	C15orf27	ENSG00000169758	BMP5	ENSG00000112175
SLC16A7	ENSG00000118596	HMP19	ENSG00000170091	RBP1	ENSG00000114115
SPP1	ENSG00000118785	SERPINA6	ENSG00000170099	DNAH1	ENSG00000114841
UBE2B	ENSG00000119048	WDR87	ENSG00000171804	STEAP3	ENSG00000115107
OGFRL1	ENSG00000119900	CFAP46	ENSG00000171811	POMC	ENSG00000115138
SMNDC1	ENSG00000119953	INSL5	ENSG00000172410	GCG	ENSG00000115263
LYPLA1	ENSG00000120992	ACOT12	ENSG00000172497	TPO	ENSG00000115705
PYROXD1	ENSG00000121350	GPR156	ENSG00000175697	HPCAL1	ENSG00000115756
TBC1D15	ENSG00000121749	LRRN1	ENSG00000175928	DHCR24	ENSG00000116133
HCRTR1	ENSG00000121764	IDSP1	ENSG00000176289	TNR	ENSG00000116147
FABP3	ENSG00000121769	DIRAS1	ENSG00000176490	ARHGEF2	ENSG00000116584
NT5C3A	ENSG00000122643	GRIN1	ENSG00000176884	TFAP2E	ENSG00000116819
ACVR1C	ENSG00000123612	CCDC184	ENSG00000177875	NT5C1A	ENSG00000116981
EEF1E1	ENSG00000124802	LINC00086	ENSG00000178947	KCNQ4	ENSG00000117013
INSIG2	ENSG00000125629	ALOXE3	ENSG00000179148	IGSF21	ENSG00000117154
ATG4C	ENSG00000125703	ALOX12B	ENSG00000179477	CDK18	ENSG00000117266
EVI2A	ENSG00000126860	PLD6	ENSG00000179598	SLC5A9	ENSG00000117834
OMD	ENSG00000127083	NKPD1	ENSG00000179846	APOA1	ENSG00000118137
TSPAN8	ENSG00000127324	MAP3K15	ENSG00000180815	PMFBP1	ENSG00000118557
CASD1	ENSG00000127995	ATG9B	ENSG00000181652	CASQ2	ENSG00000118729
DNAJB9	ENSG00000128590	KCNJ14	ENSG00000182324	KCNIP2	ENSG00000120049
NDUFA5	ENSG00000128609	TEX19	ENSG00000182459	HOXB5	ENSG00000120075
ACKR4	ENSG00000129048	ODF3L1	ENSG00000182950	HOXB3	ENSG00000120093
SPCS3	ENSG00000129128	CCR3	ENSG00000183625	CHRNA2	ENSG00000120903
PUS7L	ENSG00000129317	TMEM121	ENSG00000184986	LDB3	ENSG00000122367
PHF10	ENSG00000130024	SLC24A3	ENSG00000185052	CNTFR	ENSG00000122756
SH3BGRL	ENSG00000131171	CYP4F2	ENSG00000186115	NEUROG3	ENSG00000122859
IDO1	ENSG00000131203	HEPACAM2	ENSG00000188175	DBH	ENSG00000123454
ANKHD1	ENSG00000131503	TCTEX1D4	ENSG00000188396	GPR83	ENSG00000123901
IGJ	ENSG00000132465	VSTM1	ENSG00000189068	INHA	ENSG00000123999
HMGB1P5	ENSG00000132967	RYR1	ENSG00000196218	MATN4	ENSG00000124159
TBC1D8B	ENSG00000133138	HIST1H3J	ENSG00000197153	HIF3A	ENSG00000124440
C12orf29	ENSG00000133641	MAGEA6	ENSG00000197172	UNC5CL	ENSG00000124602
IER3IP1	ENSG00000134049	CYSRT1	ENSG00000197191	GNMT	ENSG00000124713
KATNBL1	ENSG00000134152	TAT	ENSG00000198650	HS3ST3B1	ENSG00000125430
RNF138	ENSG00000134758	SNORA70	ENSG00000200237	KIRREL2	ENSG00000126259
TMED7	ENSG00000134970	RNU4-13P	ENSG00000200889	FLRT1	ENSG00000126500
CD164	ENSG00000135535	SNORA65	ENSG00000201302	SIX1	ENSG00000126778
PKIB	ENSG00000135549	SNORA14A	ENSG00000201643	TMEM35	ENSG00000126950
PAX3	ENSG00000135903	VTRNA1-2	ENSG00000202111	EDN2	ENSG00000127129
SRSF1	ENSG00000136450	NEU4	ENSG00000204099	FGFRL1	ENSG00000127418
NDUFB5	ENSG00000136521	SMIM5	ENSG00000204323	GNGT1	ENSG00000127928
SKIL	ENSG00000136603	HLA-J	ENSG00000204622	ADM2	ENSG00000128165
ZFP37	ENSG00000136866	ZFP57	ENSG00000204644	VPREB3	ENSG00000128218
BAAT	ENSG00000136881	ASPDH	ENSG00000204653	MCHR1	ENSG00000128285
HEMGN	ENSG00000136929	FLJ26850	ENSG00000204666	GALR3	ENSG00000128310
IL33	ENSG00000137033	MUC12	ENSG00000205277	PDE11A	ENSG00000128655
FAM8A1	ENSG00000137414	MUC19	ENSG00000205592	TPH1	ENSG00000129167
PI15	ENSG00000137558	VCX3B	ENSG00000205642	FOXA1	ENSG00000129514
PPM1B	ENSG00000138032	SNORA2A	ENSG00000206612	AANAT	ENSG00000129673
CYP1B1	ENSG00000138061	SNORA80B	ENSG00000206633	LPPR3	ENSG00000129951
PDE5A	ENSG00000138735	SNORA67	ENSG00000207094	CBFA2T3	ENSG00000129993
ALG10	ENSG00000139133	MIR589	ENSG00000207973	SH3BP4	ENSG00000130147
LUM	ENSG00000139329	HMGB3P6	ENSG00000213070	H19	ENSG00000130600
LPAR6	ENSG00000139679	CEACAM16	ENSG00000213892	CYP2E1	ENSG00000130649
GCSH	ENSG00000140905	ANG	ENSG00000214274	MNX1	ENSG00000130675
ESCO1	ENSG00000141446	RPL39P5	ENSG00000214289	SLC7A10	ENSG00000130876
ITGB3BP	ENSG00000142856	KRT42P	ENSG00000214514	COX4I2	ENSG00000131055
TIPRL	ENSG00000143155	COL28A1	ENSG00000215018	C1QL1	ENSG00000131094
LYPLAL1	ENSG00000143353	RNF212B	ENSG00000215277	KREMEN2	ENSG00000131650
SRP9	ENSG00000143742	LINGO3	ENSG00000220008	PPP1R1B	ENSG00000131771
ETAA1	ENSG00000143971	SNORA11	ENSG00000221716	RAMP1	ENSG00000132329
TPRKB	ENSG00000144034	POTEG	ENSG00000222036	DDC	ENSG00000132437
PHOSPHO2	ENSG00000144362	CERS1	ENSG00000223802	RBM38	ENSG00000132819
HAPLN1	ENSG00000145681	PRR29	ENSG00000224383	KANK4	ENSG00000132854
GIN1	ENSG00000145723	PRRT4	ENSG00000224940	LGR6	ENSG00000133067
TNFAIP8	ENSG00000145779	RP11-132N15.1	ENSG00000225058	EPHB2	ENSG00000133216
HMGCLL1	ENSG00000146151	LINC01529	ENSG00000225872	MACROD1	ENSG00000133315
MAL2	ENSG00000147676	AC133965.1	ENSG00000225933	MYH11	ENSG00000133392
LIN7C	ENSG00000148943	ABHD11-AS1	ENSG00000225969	SEC14L4	ENSG00000133488
HSD17B12	ENSG00000149084	HAR1A	ENSG00000225978	GSTM1	ENSG00000134184
CCDC82	ENSG00000149231	LINC00937	ENSG00000226091	NGF	ENSG00000134259
KLRF1	ENSG00000150045	AC092155.4	ENSG00000226622	CRB1	ENSG00000134376
RGS18	ENSG00000150681	RBMX2P5	ENSG00000227087	GRP	ENSG00000134443
TEX12	ENSG00000150783	RP11-18B16.2	ENSG00000227482	ECHDC3	ENSG00000134463
IPMK	ENSG00000151151	LAMA5-AS1	ENSG00000228812	C5AR2	ENSG00000134830
TEX9	ENSG00000151575	AL121578.7	ENSG00000229674	ADAMTS8	ENSG00000134917
ZNF385D	ENSG00000151789	PRPS1L1	ENSG00000229937	KIAA1614	ENSG00000135835
GABRA2	ENSG00000151834	AC005077.14	ENSG00000230882	PCDH8	ENSG00000136099
C5orf28	ENSG00000151881	HAR1B	ENSG00000231133	GALNT5	ENSG00000136542
ARL14EP	ENSG00000152219	PRPS1P2	ENSG00000232630	TUBB2B	ENSG00000137285
GUCY1A2	ENSG00000152402	LINC01022	ENSG00000232715	HMGA1	ENSG00000137309
XRCC4	ENSG00000152422	LINC00327	ENSG00000232977	PLCE1	ENSG00000138193
TCTEX1D1	ENSG00000152760	RP11-336N8.2	ENSG00000233947	RBP4	ENSG00000138207
ZNF117	ENSG00000152926	AC004231.2	ENSG00000234477	SHF	ENSG00000138606
SCOC	ENSG00000153130	SLC25A5P2	ENSG00000235064	NDST4	ENSG00000138653
CETN3	ENSG00000153140	AC137723.5	ENSG00000235296	KIAA1644	ENSG00000138944
PTPRR	ENSG00000153233	NEXN-AS1	ENSG00000235927	ERP27	ENSG00000139055
NUS1	ENSG00000153989	RP11-132N15.2	ENSG00000236412	LGR5	ENSG00000139292
ABCA10	ENSG00000154263	AC133680.1	ENSG00000237838	TTC6	ENSG00000139865
LY96	ENSG00000154589	SCARNA18	ENSG00000238835	PCSK6	ENSG00000140479
CXADR	ENSG00000154639	RN7SL674P	ENSG00000239899	OSGIN1	ENSG00000140961
C21orf91	ENSG00000154642	RN7SL587P	ENSG00000240233	SLC14A1	ENSG00000141469
CHODL	ENSG00000154645	RN7SL128P	ENSG00000240869	ATHL1	ENSG00000142102
ADAMTS5	ENSG00000154736	RP11-1094M14.1	ENSG00000242660	HUNK	ENSG00000142149
HSPA13	ENSG00000155304	PRAF2	ENSG00000243279	MMEL1	ENSG00000142606
ZCCHC10	ENSG00000155329	RGAG1	ENSG00000243978	PRDM16	ENSG00000142611
MICU3	ENSG00000155970	CTD-2334D19.1	ENSG00000248927	CELA2A	ENSG00000142615
DPY19L4	ENSG00000156162	RP11-960D24.1	ENSG00000248990	IGSF3	ENSG00000143061
CLDN12	ENSG00000157224	GPR162	ENSG00000250510	SEMA6C	ENSG00000143434
KCNJ15	ENSG00000157551	CTD-2218G20.1	ENSG00000251062	HHIPL2	ENSG00000143512
LCA5L	ENSG00000157578	CTD-2215E18.1	ENSG00000251513	PKLR	ENSG00000143627
ABHD3	ENSG00000158201	LINC01267	ENSG00000251576	EPHX1	ENSG00000143819
RAPGEF6	ENSG00000158987	SCARNA8	ENSG00000251733	SYT2	ENSG00000143858
ANKRD18CP	ENSG00000159712	SCARNA20	ENSG00000252577	REG3G	ENSG00000143954
CMPK1	ENSG00000162368	CTD-2552K11.2	ENSG00000253286	THSD7B	ENSG00000144229
ELTD1	ENSG00000162618	PCDHGB4	ENSG00000253953	SCN1A	ENSG00000144285
HFM1	ENSG00000162669	RP11-419C23.1	ENSG00000254038	TMEFF2	ENSG00000144339
SLAMF9	ENSG00000162723	RP11-529A4.12	ENSG00000254916	CDCA7	ENSG00000144354
ARL5A	ENSG00000162980	ENPP7P8	ENSG00000255319	DLX1	ENSG00000144355
GNPDA2	ENSG00000163281	RP11-157G21.2	ENSG00000255836	GRIP2	ENSG00000144596
PAQR3	ENSG00000163291	RP11-284H19.1	ENSG00000256879	LIX1	ENSG00000145721
DAPL1	ENSG00000163331	RP11-597A11.2	ENSG00000257395	KCNMB1	ENSG00000145936
KBTBD8	ENSG00000163376	RP11-536C10.7	ENSG00000257504	PSD2	ENSG00000146005
EIF4E3	ENSG00000163412	METTL7AP1	ENSG00000257649	MLIP	ENSG00000146147
SERPINI1	ENSG00000163536	RP11-99E15.3	ENSG00000258566	GABRR1	ENSG00000146276
RPL22L1	ENSG00000163584	RP11-857B24.5	ENSG00000258949	LINC01558	ENSG00000146521
GTPBP8	ENSG00000163607	TMEM179	ENSG00000258986	ZNF185	ENSG00000147394
RCHY1	ENSG00000163743	RP1-261D10.1	ENSG00000259079	CRH	ENSG00000147571
DNAJB14	ENSG00000164031	RP11-187O7.3	ENSG00000259124	NAPRT	ENSG00000147813
PGRMC2	ENSG00000164040	RP11-830F9.5	ENSG00000259881	PTGES	ENSG00000148344
C4orf3	ENSG00000164096	RP11-109E24.2	ENSG00000260519	HMCN2	ENSG00000148357
HPGD	ENSG00000164120	RP11-209D14.2	ENSG00000261033	CYP17A1	ENSG00000148795
ANAPC10	ENSG00000164162	CTD-2529O21.1	ENSG00000262172	DRD2	ENSG00000149295
LMBRD2	ENSG00000164187	RP11-1260E13.2	ENSG00000262294	GRIK4	ENSG00000149403
RANBP3L	ENSG00000164188	RP11-1260E13.3	ENSG00000262558	ST14	ENSG00000149418
STARD4	ENSG00000164211	CTD-2561B21.3	ENSG00000262662	PLCH2	ENSG00000149527
HTR4	ENSG00000164270	RN7SL732P	ENSG00000264618	JPH2	ENSG00000149596
UBLCP1	ENSG00000164332	RP11-214C8.2	ENSG00000264954	ADAM8	ENSG00000151651
TLR3	ENSG00000164342	WDR45BP1	ENSG00000265574	STK32B	ENSG00000152953
CREBRF	ENSG00000164463	GABRQ	ENSG00000268089	NRSN1	ENSG00000152954
PIGA	ENSG00000165195	CTD-2126E3.3	ENSG00000269091	PLEKHG4B	ENSG00000153404
SPTSSA	ENSG00000165389	C17orf96	ENSG00000273604	C16orf74	ENSG00000154102
CFL2	ENSG00000165410	HIST1H3G	ENSG00000273983	NRGN	ENSG00000154146
GTF2A1	ENSG00000165417	HIST1H4L	ENSG00000275126	OBSCN	ENSG00000154358
HPRT1	ENSG00000165704	RP5-908M14.10	ENSG00000275437	CNTNAP3B	ENSG00000154529
CYP2C19	ENSG00000165841	Metazoa_SRP	ENSG00000276047	FGD5	ENSG00000154783
ARL5B	ENSG00000165997	GPR179	ENSG00000277399	AFF2	ENSG00000155966
COPS2	ENSG00000166200	RP11-93B14.9	ENSG00000277496	LRFN2	ENSG00000156564
C10orf32	ENSG00000166275	OR13C5	ENSG00000277556	SST	ENSG00000157005
TMX3	ENSG00000166479	RP11-961A15.3	ENSG00000277597	SLC6A1	ENSG00000157103
C18orf54	ENSG00000166845	uc_338	ENSG00000278040	TSPAN18	ENSG00000157570
MS4A8	ENSG00000166959	LA16c-352F7.1	ENSG00000278716	DUSP2	ENSG00000158050
HDHD2	ENSG00000167220	BAGE5	ENSG00000279973	RNF207	ENSG00000158286
ATP5L	ENSG00000167283			GPR153	ENSG00000158292
KIAA1586	ENSG00000168116			NBL1	ENSG00000158747
LMBRD1	ENSG00000168216			FGF17	ENSG00000158815
BMI1	ENSG00000168283			SIM2	ENSG00000159263
CCDC110	ENSG00000168491			SCUBE1	ENSG00000159307
TPTE2P5	ENSG00000168852			IRX6	ENSG00000159387
COMMD8	ENSG00000169019			LYPD5	ENSG00000159871
ZNF354A	ENSG00000169131			FTCD	ENSG00000160282
UBE2V2	ENSG00000169139			PPAPDC3	ENSG00000160539
CXCL11	ENSG00000169248			CXCR5	ENSG00000160683
MRPL1	ENSG00000169288			FGFR4	ENSG00000160867
SLC33A1	ENSG00000169359			NPHS1	ENSG00000161270
DTWD2	ENSG00000169570			CD300LG	ENSG00000161649
CHRNA5	ENSG00000169684			NTN3	ENSG00000162068
P2RY1	ENSG00000169860			CCDC64B	ENSG00000162069
CCDC144A	ENSG00000170160			PAQR4	ENSG00000162073
LSM3	ENSG00000170860			GNG3	ENSG00000162188
TMEM126B	ENSG00000171204			AKR7A3	ENSG00000162482
FAM98B	ENSG00000171262			GFI1	ENSG00000162676
MROH2B	ENSG00000171495			VANGL2	ENSG00000162738
RXFP1	ENSG00000171509			LMX1A	ENSG00000162761
GPR34	ENSG00000171659			OXER1	ENSG00000162881
ANKRD20A4	ENSG00000172014			LRRTM1	ENSG00000162951
CYCS	ENSG00000172115			SYNPR	ENSG00000163630
MANEA	ENSG00000172469			MFI2	ENSG00000163975
ZNF680	ENSG00000173041			MST1R	ENSG00000164078
LRRN3	ENSG00000173114			TERT	ENSG00000164362
THAP2	ENSG00000173451			DACT2	ENSG00000164488
EIF1AX	ENSG00000173674			PI16	ENSG00000164530
GPR160	ENSG00000173890			SP8	ENSG00000164651
SLCO4C1	ENSG00000173930			TNFRSF11B	ENSG00000164761
LRRC63	ENSG00000173988			DEFA5	ENSG00000164816
TLR10	ENSG00000174123			KIAA1161	ENSG00000164976
TMEM167A	ENSG00000174695			FAT3	ENSG00000165323
C4orf32	ENSG00000174749			LRFN5	ENSG00000165379
GLMN	ENSG00000174842			TSHR	ENSG00000165409
GPR171	ENSG00000174946			HEPACAM	ENSG00000165478
AC026271.5	ENSG00000174977			ZNF503	ENSG00000165655
ALG10B	ENSG00000175548			PACSIN3	ENSG00000165912
TEX26	ENSG00000175664			ABTB2	ENSG00000166016
ZDHHC21	ENSG00000175893			AMN	ENSG00000166126
LYSMD3	ENSG00000176018			BEAN1	ENSG00000166546
AC110781.3	ENSG00000176349			ANPEP	ENSG00000166825
B3GNT5	ENSG00000176597			RBPMS2	ENSG00000166831
C8orf59	ENSG00000176731			ISLR2	ENSG00000167178
FBXO39	ENSG00000177294			IGF2	ENSG00000167244
RBM44	ENSG00000177483			PRRT2	ENSG00000167371
MBOAT4	ENSG00000177669			CORO6	ENSG00000167549
THAP5	ENSG00000177683			PLIN4	ENSG00000167676
ZBTB41	ENSG00000177888			GPT	ENSG00000167701
C2orf69	ENSG00000178074			RCOR2	ENSG00000167771
LCORL	ENSG00000178177			EVPL	ENSG00000167880
ARMC10P1	ENSG00000178660			MGAT5B	ENSG00000167889
RMI1	ENSG00000178966			RAB26	ENSG00000167964
FAM133A	ENSG00000179083			LRP1B	ENSG00000168702
ELMOD2	ENSG00000179387			CA7	ENSG00000168748
FAM216B	ENSG00000179813			PLA2G4F	ENSG00000168907
SOCS4	ENSG00000180008			CTRB2	ENSG00000168928
PCGF5	ENSG00000180628			TM4SF20	ENSG00000168955
CLRN3	ENSG00000180745			GSG1L	ENSG00000169181
GPR137C	ENSG00000180998			KCNK9	ENSG00000169427
HIGD1A	ENSG00000181061			CLIC3	ENSG00000169583
OR8D4	ENSG00000181518			LINGO1	ENSG00000169783
C5orf24	ENSG00000181904			MYO7B	ENSG00000169994
SNRPE	ENSG00000182004			MGMT	ENSG00000170430
MGAT4C	ENSG00000182050			KISS1	ENSG00000170498
WRB	ENSG00000182093			SIX2	ENSG00000170577
KBTBD3	ENSG00000182359			KCNS3	ENSG00000170745
IGIP	ENSG00000182700			NPTX1	ENSG00000171246
PLCXD3	ENSG00000182836			KCNK3	ENSG00000171303
PMCH	ENSG00000183395			NHLH1	ENSG00000171786
ZNF730	ENSG00000183850			REG3A	ENSG00000172016
SDR42E2	ENSG00000183921			CALB2	ENSG00000172137
GAST	ENSG00000184502			AZU1	ENSG00000172232
RBM43	ENSG00000184898			CSDC2	ENSG00000172346
RPS27L	ENSG00000185088			SNX32	ENSG00000172803
PURA	ENSG00000185129			OVOL1	ENSG00000172818
ARL15	ENSG00000185305			CES3	ENSG00000172828
PIGP	ENSG00000185808			RXFP4	ENSG00000173080
EVI2B	ENSG00000185862			HSPA6	ENSG00000173110
LRRC70	ENSG00000186105			RHOD	ENSG00000173156
ZBTB6	ENSG00000186130			ADCY5	ENSG00000173175
LYRM7	ENSG00000186687			MAB21L3	ENSG00000173212
DNAH17	ENSG00000187775			SYT12	ENSG00000173227
C2orf66	ENSG00000187944			CSPG4	ENSG00000173546
MORN2	ENSG00000188010			HOXB2	ENSG00000173917
OR2AG2	ENSG00000188124			CNTNAP2	ENSG00000174469
ZNF322P1	ENSG00000188801			IGDCC3	ENSG00000174498
DHFRP1	ENSG00000188985			KY	ENSG00000174611
RNFT1	ENSG00000189050			SLC29A2	ENSG00000174669
IL1RAP	ENSG00000196083			BRSK2	ENSG00000174672
ZNF681	ENSG00000196172			NLRP6	ENSG00000174885
ZNF493	ENSG00000196268			AMZ1	ENSG00000174945
ZNF781	ENSG00000196381			DES	ENSG00000175084
GMFB	ENSG00000197045			SPSB4	ENSG00000175093
ZMYM1	ENSG00000197056			CABP4	ENSG00000175544
PGAP1	ENSG00000197121			NR2F1	ENSG00000175745
C1D	ENSG00000197223			PRIMA1	ENSG00000175785
ZNF675	ENSG00000197372			SFN	ENSG00000175793
KCNMB2	ENSG00000197584			TSPEAR	ENSG00000175894
TAF13	ENSG00000197780			DOK7	ENSG00000175920
C2orf27A	ENSG00000197927			NUPR1	ENSG00000176046
GOLGA6L9	ENSG00000197978			LRRTM4	ENSG00000176204
ZNF770	ENSG00000198146			BOK	ENSG00000176720
HMGN5	ENSG00000198157			LINC00982	ENSG00000177133
MIER1	ENSG00000198160			FZD8	ENSG00000177283
ZNF43	ENSG00000198521			IRX3	ENSG00000177508
PLN	ENSG00000198523			RPRM	ENSG00000177519
RP11-611L7.2	ENSG00000198580			JUN	ENSG00000177606
LRRTM3	ENSG00000198739			PGBD5	ENSG00000177614
SELT	ENSG00000198843			ADAMTSL1	ENSG00000178031
MIR335	ENSG00000199043			KCNG2	ENSG00000178342
MIR331	ENSG00000199172			CALML3	ENSG00000178363
RNU5F-1	ENSG00000199377			CPNE7	ENSG00000178773
SNORD9	ENSG00000199436			TMEM52	ENSG00000178821
SNORA22	ENSG00000199571			HTR1D	ENSG00000179546
SNORD115-29	ENSG00000199704			ZFPM1	ENSG00000179588
RNY1P16	ENSG00000199933			ALOX15B	ENSG00000179593
Y_RNA	ENSG00000200120			SYCN	ENSG00000179751
RNU5D-1	ENSG00000200169			ITLN1	ENSG00000179914
RNU6-238P	ENSG00000200183			TH	ENSG00000180176
SNORD115-5	ENSG00000200503			GPR157	ENSG00000180758
Y_RNA	ENSG00000200742			HOXC9	ENSG00000180806
Y_RNA	ENSG00000200769			PENK	ENSG00000181195
RNU6-82P	ENSG00000200840			SOX2	ENSG00000181449
SNORD115-32	ENSG00000200949			PHLDA2	ENSG00000181649
Y_RNA	ENSG00000200953			SLC2A4	ENSG00000181856
Y_RNA	ENSG00000201012			RGMA	ENSG00000182175
SNORD56	ENSG00000201151			GABRG3	ENSG00000182256
Y_RNA	ENSG00000201217			IZUMO1	ENSG00000182264
SNORD115-23	ENSG00000201331			RXFP3	ENSG00000182631
Y_RNA	ENSG00000201343			HOXB4	ENSG00000182742
SNORA63	ENSG00000201448			SLC35D3	ENSG00000182747
RNY4P7	ENSG00000201470			MAFA	ENSG00000182759
Y_RNA	ENSG00000201573			GALNT9	ENSG00000182870
SNORD113-3	ENSG00000201700			CAMK1D	ENSG00000183049
RNU5E-4P	ENSG00000201801			FAM43B	ENSG00000183114
SNORA72	ENSG00000201944			CSMD1	ENSG00000183117
SNORD113-9	ENSG00000201950			C2CD4C	ENSG00000183186
SNORD114-20	ENSG00000202048			CHST6	ENSG00000183196
Y_RNA	ENSG00000202141			GPR1	ENSG00000183671
RNU6-8	ENSG00000202337			ASCL2	ENSG00000183734
SNORA2	ENSG00000202343			FAM162B	ENSG00000183807
RNU6-652P	ENSG00000202358			LRRC55	ENSG00000183908
AC012358.7	ENSG00000203327			NPW	ENSG00000183971
RP11-332M2.1	ENSG00000203644			TMPRSS2	ENSG00000184012
LIPJ	ENSG00000204022			CNTN2	ENSG00000184144
CHIC1	ENSG00000204116			MROH7	ENSG00000184313
SDHD	ENSG00000204370			SRPK3	ENSG00000184343
MZT1	ENSG00000204899			ZBTB7C	ENSG00000184828
LYRM5	ENSG00000205707			CHRM5	ENSG00000184984
C5orf51	ENSG00000205765			F8	ENSG00000185010
VGLL3	ENSG00000206538			ANO9	ENSG00000185101
ZCWPW2	ENSG00000206559			NOTUM	ENSG00000185269
RNU6-431P	ENSG00000206601			WBSCR17	ENSG00000185274
SNORA22	ENSG00000206603			CD24P4	ENSG00000185275
RNU6-1	ENSG00000206625			DLK1	ENSG00000185559
Y_RNA	ENSG00000206768			PDIA2	ENSG00000185615
RNU6-890P	ENSG00000206848			ADARB2	ENSG00000185736
RNU6-4P	ENSG00000206932			SRL	ENSG00000185739
RNU6-5P	ENSG00000206965			ADAMTSL5	ENSG00000185761
RNU6-13P	ENSG00000206975			NKAIN3	ENSG00000185942
RNU6-610P	ENSG00000206991			AC016757.3	ENSG00000186235
RNU6-3P	ENSG00000207041			MPPED1	ENSG00000186732
RNU6-39P	ENSG00000207072			QRFPR	ENSG00000186867
RNU6-242P	ENSG00000207087			C1QL4	ENSG00000186897
Y_RNA	ENSG00000207117			EMID1	ENSG00000186998
RNU6-2	ENSG00000207357			SLIT1	ENSG00000187122
RNU6-925P	ENSG00000207359			FOXD3	ENSG00000187140
Y_RNA	ENSG00000207370			CIDEC	ENSG00000187288
SNORA20	ENSG00000207392			LUZP2	ENSG00000187398
SNORD56B	ENSG00000207444			AGMO	ENSG00000187546
SNORA19	ENSG00000207468			SAMD11	ENSG00000187634
RNU6-9	ENSG00000207507			SLC18A3	ENSG00000187714
RNU6-33P	ENSG00000207524			GABRD	ENSG00000187730
MIR578	ENSG00000207559			ADH1A	ENSG00000187758
MIR581	ENSG00000207627			ARHGAP11B	ENSG00000187951
MIR7-3	ENSG00000207630			OTOG	ENSG00000188162
MIR548D2	ENSG00000207688			IL17REL	ENSG00000188263
MIR186	ENSG00000207721			HBA2	ENSG00000188536
MIR30A	ENSG00000207827			FZD9	ENSG00000188763
MIR221	ENSG00000207870			SHISA6	ENSG00000188803
MIR559	ENSG00000207923			FAM196A	ENSG00000188916
MIR561	ENSG00000207951			KAZN	ENSG00000189337
MIR576	ENSG00000207988			ALG1L	ENSG00000189366
MIR301A	ENSG00000207996			SH2D5	ENSG00000189410
MIR644A	ENSG00000207997			GREB1	ENSG00000196208
SNORA40	ENSG00000208308			NTNG2	ENSG00000196358
MIR320D1	ENSG00000211491			AJAP1	ENSG00000196581
MIR670	ENSG00000211568			FAM163B	ENSG00000196990
MIR550A3	ENSG00000212024			SIGLEC15	ENSG00000197046
TAS2R14	ENSG00000212127			MIRLET7BHG	ENSG00000197182
TAS2R13	ENSG00000212128			ELANE	ENSG00000197561
RNU6-530P	ENSG00000212482			HOXC6	ENSG00000197757
ZNF254	ENSG00000213096			CARD11	ENSG00000198286
TCTEX1D2	ENSG00000213123			HOXC4	ENSG00000198353
KRT222	ENSG00000213424			ANKRD35	ENSG00000198483
PPP1CB	ENSG00000213639			C1orf228	ENSG00000198520
RPL21P75	ENSG00000213860			CES1	ENSG00000198848
ZNF99	ENSG00000213973			POU3F3	ENSG00000198914
WEE2	ENSG00000214102			MIR375	ENSG00000198973
LINC00998	ENSG00000214194			MIR429	ENSG00000198976
AC104654.1	ENSG00000214691			SNORD14E	ENSG00000200879
MS4A4E	ENSG00000214787			snoU2-30	ENSG00000201882
RP11-54D18.2	ENSG00000215237			C1orf95	ENSG00000203685
RP1-97D16.1	ENSG00000216915			ADAMTSL4-AS1	ENSG00000203804
UMAD1	ENSG00000219545			FOXO6	ENSG00000204060
RP11-572P18.1	ENSG00000220842			TCEA3	ENSG00000204219
MIR548E	ENSG00000221214			COL11A2	ENSG00000204248
MIR1255A	ENSG00000221265			SP5	ENSG00000204335
SNORA79	ENSG00000221303			HSPA1A	ENSG00000204389
MIR1245A	ENSG00000221502			PTCHD2	ENSG00000204624
PPP3R1	ENSG00000221823			MROH6	ENSG00000204839
XKR9	ENSG00000221947			GPR20	ENSG00000204882
Y_RNA	ENSG00000222432			AC074391.1	ENSG00000204929
RNU2-42P	ENSG00000222629			RP11-830F9.6	ENSG00000205018
RNU2-63P	ENSG00000222724			C2orf91	ENSG00000205086
RNU2-68P	ENSG00000222810			EXOC3L4	ENSG00000205436
RNU6-272P	ENSG00000222960			CALML3-AS1	ENSG00000205488
RABGAP1L-IT1	ENSG00000223525			HBA1	ENSG00000206172
RP11-24F11.2	ENSG00000223552			MIR200A	ENSG00000207607
RP11-700P18.1	ENSG00000223559			MIR200B	ENSG00000207730
AC011242.6	ENSG00000223658			MIR320A	ENSG00000208037
DPPA2P3	ENSG00000224403			SNORD83A	ENSG00000209482
RP11-380G5.2	ENSG00000224745			IGHD	ENSG00000211898
SETP20	ENSG00000225094			IGHV6-1	ENSG00000211933
ZNF33BP1	ENSG00000225192			RP11-486G15.1	ENSG00000213540
RP11-383B4.4	ENSG00000225527			AC007277.3	ENSG00000213981
MTND2P28	ENSG00000225630			SCART1	ENSG00000214279
PTPRD-AS1	ENSG00000225706			MEG3	ENSG00000214548
RP11-417O11.5	ENSG00000225761			FER1L6	ENSG00000214814
GS1-594A7.3	ENSG00000225833			MUC5AC	ENSG00000215182
ZNF503-AS1	ENSG00000226051			AATBC	ENSG00000215458
MTND4P32	ENSG00000226056			CES5AP1	ENSG00000215478
RP1-300G12.2	ENSG00000226089			RP11-364B6.1	ENSG00000215869
SLC8A1-AS1	ENSG00000227028			FAM19A5	ENSG00000219438
RPL41P1	ENSG00000227063			MIR1296	ENSG00000221063
RP3-525N14.2	ENSG00000227541			AC062017.1	ENSG00000222020
PSPC1P1	ENSG00000227879			LINC01124	ENSG00000222033
VN1R51P	ENSG00000228038			RN7SKP154	ENSG00000222068
AC012368.1	ENSG00000228079			RP11-54O7.3	ENSG00000223764
RP11-39K24.12	ENSG00000228097			AC087380.14	ENSG00000224295
RP4-686C3.7	ENSG00000228293			AC019181.3	ENSG00000224331
RP11-522L3.5	ENSG00000228316			LINC01117	ENSG00000224577
AP001468.58	ENSG00000228404			TNK2-AS1	ENSG00000224614
RP11-15B24.5	ENSG00000228430			TMEM72-AS1	ENSG00000224812
AC074338.4	ENSG00000229054			RP11-119F19.4	ENSG00000224886
RP11-73M7.1	ENSG00000229167			RP4-758J18.10	ENSG00000225285
RP4-726N1.2	ENSG00000229262			RP11-1086F11.1	ENSG00000225300
ACAP2-IT1	ENSG00000229325			AC005237.4	ENSG00000225521
RP11-479J7.2	ENSG00000229588			RP11-70P17.1	ENSG00000225643
RP11-522L3.11	ENSG00000229794			CADM3-AS1	ENSG00000225670
CTC-546K23.1	ENSG00000229855			AC074289.1	ENSG00000225889
MTND2P2	ENSG00000229954			RP4-813D12.3	ENSG00000226308
RP11-384C4.6	ENSG00000230063			AC005082.12	ENSG00000226816
HSPE1P28	ENSG00000230081			MIR663AHG	ENSG00000227195
RP11-206L10.8	ENSG00000230092			CARM1P1	ENSG00000227835
RP11-431N15.2	ENSG00000230105			LINC00954	ENSG00000228784
RP11-681L4.1	ENSG00000230702			RP11-91I20.3	ENSG00000228862
RPL31P2	ENSG00000230837			ORM1	ENSG00000229314
GCNT1P3	ENSG00000231047			AC007128.1	ENSG00000229970
AP001604.3	ENSG00000231236			RPL7P61	ENSG00000230282
WASIR2	ENSG00000231439			RPL7L1P2	ENSG00000231490
LINC00278	ENSG00000231535			LINC01399	ENSG00000233080
AC123886.2	ENSG00000231536			HOXB-AS3	ENSG00000233101
LSM12P1	ENSG00000232024			RP5-1108M17.5	ENSG00000234441
GXYLT1P3	ENSG00000232433			DPP10-AS1	ENSG00000235026
RP11-14N7.2	ENSG00000232527			ANKRD65	ENSG00000235098
GOLGA8N	ENSG00000232653			XXbac-B33L19.4	ENSG00000235578
RP11-459K23.2	ENSG00000232812			GNAS-AS1	ENSG00000235590
PET117	ENSG00000232838			AC116614.1	ENSG00000235688
RP11-324O2.3	ENSG00000232934			TSPEAR-AS1	ENSG00000235890
RP1-69D17.3	ENSG00000233351			DDX11L2	ENSG00000236397
RP11-154D17.1	ENSG00000233926			LINC01424	ENSG00000236519
RPL34-AS1	ENSG00000234492			LINC00299	ENSG00000236790
MIR155HG	ENSG00000234883			Z97634.3	ENSG00000236829
MTND5P26	ENSG00000234886			AC007563.5	ENSG00000236886
AF127936.9	ENSG00000235609			ZNF503-AS2	ENSG00000237149
HMGN1P36	ENSG00000235734			ZNF295-AS1	ENSG00000237232
RP11-421L21.2	ENSG00000235795			LINC01115	ENSG00000237667
AC159540.14	ENSG00000235833			LINC01573	ENSG00000237886
RP5-1011O1.3	ENSG00000236069			PPP1R26P1	ENSG00000238086
RP11-517P14.7	ENSG00000236114			CD81-AS1	ENSG00000238184
RP11-107M16.2	ENSG00000236427			RP11-430C7.5	ENSG00000240219
RP11-22B10.3	ENSG00000236576			ARHGDIG	ENSG00000242173
CTAGE9	ENSG00000236761			BGLAP	ENSG00000242252
AC078941.1	ENSG00000236780			MBL1P	ENSG00000242600
ANKRD20A7P	ENSG00000236816			RP11-620J15.2	ENSG00000245651
BCYRN1	ENSG00000236824			EXTL3-AS1	ENSG00000246339
RP11-337C18.8	ENSG00000237188			KRT8P4	ENSG00000248231
RP11-522L3.3	ENSG00000237300			RP11-321E2.3	ENSG00000248455
RP11-522L3.4	ENSG00000237628			PCP4L1	ENSG00000248485
AC003075.4	ENSG00000237773			CASC9	ENSG00000249395
RP11-305M3.2	ENSG00000238072			MIR143HG	ENSG00000249669
RNU7-48P	ENSG00000238386			PVT1	ENSG00000249859
Y_RNA	ENSG00000238585			YJEFN3	ENSG00000250067
snoU109	ENSG00000238832			FLJ33360	ENSG00000250490
SNORD112	ENSG00000238966			LINC00491	ENSG00000250682
Y_RNA	ENSG00000239040			RP11-834C11.4	ENSG00000250742
SNORA59A	ENSG00000239149			RP11-656G20.1	ENSG00000250979
DDX50P2	ENSG00000240048			RNF5P1	ENSG00000253570
RP11-146D12.2	ENSG00000240240			GS1-57L11.1	ENSG00000253853
LRRD1	ENSG00000240720			RCC2P6	ENSG00000254454
RP11-80H5.7	ENSG00000240996			RP11-713P17.4	ENSG00000254648
RP11-758I14.3	ENSG00000241358			MEX3A	ENSG00000254726
CD302	ENSG00000241399			RP11-496I9.1	ENSG00000254815
FOXP1-IT1	ENSG00000242094			RP11-326C3.7	ENSG00000254910
RP11-498P14.3	ENSG00000242375			RP11-326C3.2	ENSG00000255026
AC007620.3	ENSG00000242539			AP006621.8	ENSG00000255108
RP11-215P8.1	ENSG00000243648			AP006621.6	ENSG00000255142
RP11-78J21.4	ENSG00000244471			RP4-809F18.1	ENSG00000255595
RWDD4P1	ENSG00000244490			HP	ENSG00000257017
LINC00861	ENSG00000245164			NHLRC4	ENSG00000257108
KB-1208A12.3	ENSG00000245970			RP11-357H14.16	ENSG00000257178
CTC-498J12.3	ENSG00000248664			RP11-982M15.2	ENSG00000258430
RP11-798M19.3	ENSG00000248774			RP11-862G15.2	ENSG00000258499
CTD-2288O8.1	ENSG00000248898			RP11-12J10.3	ENSG00000258539
AC195454.1	ENSG00000249241			RP11-20G13.1	ENSG00000259341
CTC-340D7.1	ENSG00000249335			RP11-304L19.1	ENSG00000259933
RP11-159F24.3	ENSG00000249492			RP11-92G12.3	ENSG00000260088
CTB-131B5.2	ENSG00000250069			CSPG4P13	ENSG00000260139
CTC-255N20.1	ENSG00000250343			RP11-401P9.5	ENSG00000260249
RP11-53O19.1	ENSG00000251141			RP11-715J22.6	ENSG00000260293
ABCA11P	ENSG00000251595			SCX	ENSG00000260428
RNU7-124P	ENSG00000251745			EPPK1	ENSG00000261150
RNU6-1294P	ENSG00000251804			RP11-68I18.10	ENSG00000261168
RNU7-71P	ENSG00000251868			RP11-830F9.7	ENSG00000261226
SCARNA23	ENSG00000251869			FSCN1P1	ENSG00000261559
SNORA31	ENSG00000252050			TMEM249	ENSG00000261587
RNU6-469P	ENSG00000252062			CTD-3064M3.3	ENSG00000261655
SNORD27	ENSG00000252128			SCRT1	ENSG00000261678
RNU6-638P	ENSG00000252391			RP11-1260E13.4	ENSG00000262061
RNU6-122P	ENSG00000252627			GLIS2-AS1	ENSG00000262686
RNU6-341P	ENSG00000252782			RP11-1055B8.4	ENSG00000262877
SCARNA1	ENSG00000252947			MIR4689	ENSG00000264101
AC084082.3	ENSG00000253190			ZNF488	ENSG00000265763
CTC-534A2.2	ENSG00000253251			GDF10	ENSG00000266524
RAD21-AS1	ENSG00000253327			RP11-214O1.2	ENSG00000266709
CTD-2320G14.2	ENSG00000253596			RP11-127I20.5	ENSG00000267077
SLC10A5	ENSG00000253598			RP11-13K12.1	ENSG00000267506
RP11-806O11.1	ENSG00000253671			RP11-382D12.2	ENSG00000271387
PIGFP1	ENSG00000253869			RP11-326I11.4	ENSG00000271538
RP11-760H22.2	ENSG00000254343			RP11-356B19.11	ENSG00000271833
FPGT	ENSG00000254685			CTD-3064M3.7	ENSG00000271959
RP11-680E19.1	ENSG00000254811			RP5-1126H10.2	ENSG00000272084
RP11-484D2.2	ENSG00000254907			RP11-465B22.8	ENSG00000272141
RP11-263C24.1	ENSG00000255081			RP11-92K15.3	ENSG00000272264
RP4-607I7.1	ENSG00000255521			RP3-395M20.12	ENSG00000272449
POLR2M	ENSG00000255529			RP11-713M15.2	ENSG00000272502
RP11-87C12.5	ENSG00000255856			DOC2B	ENSG00000272636
DYX1C1	ENSG00000256061			JMJD1C-AS1	ENSG00000272767
TAS2R64P	ENSG00000256274			RP11-336K24.12	ENSG00000273002
NDUFA5P6	ENSG00000256310			DGCR9	ENSG00000273032
RPL41P5	ENSG00000256393			RP11-165A20.3	ENSG00000273107
KLRAP1	ENSG00000256667			CITF22-1A6.3	ENSG00000273192
RP11-611O2.5	ENSG00000257181			RP11-378A13.2	ENSG00000273361
RP11-317N8.3	ENSG00000257272			ADRA2B	ENSG00000274286
RP11-1220K2.2	ENSG00000257743			CH17-373J23.1	ENSG00000276216
RP11-121E16.1	ENSG00000258100			MIR145	ENSG00000276365
RP11-649E7.5	ENSG00000258377			LINC00540	ENSG00000276476
RP11-293M10.2	ENSG00000258820			CTD-2562G15.3	ENSG00000276744
RP11-363J20.1	ENSG00000258957			CTD-2515H24.2	ENSG00000276772
CTD-2058B24.2	ENSG00000259048			RP11-616M22.12	ENSG00000277010
DUXAP1	ENSG00000259056			PKD1L3	ENSG00000277481
CTD-2184D3.6	ENSG00000259327			RP11-714M23.2	ENSG00000277837
RP11-516C1.1	ENSG00000259595			RP11-12J10.4	ENSG00000278831
RP11-89K11.1	ENSG00000259658			RP5-1031D4.3	ENSG00000278982
RP11-45P15.4	ENSG00000259775			RP11-131M11.3	ENSG00000279179
RP11-284N8.3	ENSG00000259834			RP11-491F9.3	ENSG00000279249
RP11-488L18.10	ENSG00000259865			RP11-536C12.1	ENSG00000279254
RP11-410E4.1	ENSG00000259915			bP-2171C21.4	ENSG00000279414
CTD-2651B20.7	ENSG00000259932			AC011239.2	ENSG00000279526
RP11-519C12.1	ENSG00000259935			RP11-71L14.3	ENSG00000279693
CTD-2651B20.6	ENSG00000260035			LINC01126	ENSG00000279873
RP11-568N6.1	ENSG00000260101			LA16c-312E8.4	ENSG00000279930
RP6-201G10.2	ENSG00000260118			RP11-299G20.5	ENSG00000279970
CTC-471J1.2	ENSG00000260160			AC008079.10	ENSG00000280007
RP11-424G14.1	ENSG00000260197			RP11-174G17.3	ENSG00000280222
RP11-48B3.4	ENSG00000260317			SLFNL1-AS1	ENSG00000281207
AQP4-AS1	ENSG00000260372			RP11-900F13.3	ENSG00000281333
RP11-1129I3.1	ENSG00000260392			BLACAT1	ENSG00000281406
RP11-119F7.5	ENSG00000260400			DGCR12	ENSG00000281530
RP11-426C22.5	ENSG00000260517			RP4-669P10.20	ENSG00000281538
RP13-192B19.2	ENSG00000260585
ANKRD20A1	ENSG00000260691
RP11-747H7.3	ENSG00000260711
RP11-255C15.3	ENSG00000260743
CTD-2144E22.10	ENSG00000260809
RP11-531A24.3	ENSG00000260838
CTD-2373J6.1	ENSG00000260871
RP11-363E7.4	ENSG00000260912
CCPG1	ENSG00000260916
RP11-545A16.4	ENSG00000261060
RP11-819C21.1	ENSG00000261098
DKFZP434H168	ENSG00000261439
CH17-260O16.1	ENSG00000261499
RP11-16E18.3	ENSG00000261542
RP11-575H3.1	ENSG00000261600
C15orf65	ENSG00000261652
RP11-96K19.4	ENSG00000261654
RP11-573G6.6	ENSG00000261671
GOLGA8S	ENSG00000261739
RP11-483C6.1	ENSG00000262119
RP11-124N19.3	ENSG00000262198
RP11-388C12.8	ENSG00000262410
RP11-44F14.8	ENSG00000262714
ROCK1P1	ENSG00000263006
MIR4804	ENSG00000263593
MIR4803	ENSG00000264099
RP11-220C2.1	ENSG00000264458
MIR3140	ENSG00000264678
RP11-674P19.2	ENSG00000264705
MIR4637	ENSG00000264792
MIR5009	ENSG00000264796
MIR3136	ENSG00000265355
MIR3128	ENSG00000265396
MIR3682	ENSG00000265452
MIR3685	ENSG00000265917
GACAT2	ENSG00000265962
MIR4735	ENSG00000265986
MIR3671	ENSG00000265996
MIR4477B	ENSG00000266017
RP11-1C8.6	ENSG00000266289
MIR3657	ENSG00000266370
RP11-142O6.1	ENSG00000266371
MIR5692C2	ENSG00000266668
AC090810.1	ENSG00000266712
RP11-715F3.2	ENSG00000266783
LINC01540	ENSG00000266835
MIR4482	ENSG00000266852
RP11-173A16.2	ENSG00000266900
RP11-115N12.1	ENSG00000267088
RP11-1072C15.4	ENSG00000267160
AC006116.19	ENSG00000267298
LOC100421166	ENSG00000267361
CTD-2623N2.3	ENSG00000267370
RP11-619I22.1	ENSG00000267637
CTD-2286N8.2	ENSG00000267655
RP11-27G24.1	ENSG00000267677
RP11-147L13.8	ENSG00000267731
SMIM17	ENSG00000268182
CTD-2561J22.1	ENSG00000268731
ZNF209P	ENSG00000269138
CTB-92J24.2	ENSG00000269397
Z69720.2	ENSG00000269482
RP11-477H21.2	ENSG00000269887
RP6-99M1.3	ENSG00000269902
RP1-134E15.3	ENSG00000269919
RP3-467L1.6	ENSG00000269925
RP11-932O9.9	ENSG00000269930
RP11-214K3.20	ENSG00000269938
RP11-770J1.7	ENSG00000269944
RP11-324I22.3	ENSG00000269952
RP11-84A19.4	ENSG00000269967
RP3-426I6.6	ENSG00000270031
RP11-248J18.3	ENSG00000270062
AF131215.8	ENSG00000270076
RP11-362K14.6	ENSG00000270096
RP11-362K14.7	ENSG00000270135
RP11-646I6.6	ENSG00000270147
RP11-373D23.2	ENSG00000270640
RP11-105N14.1	ENSG00000270659
RP11-372K14.2	ENSG00000270681
RP4-657E11.10	ENSG00000270728
TMEM56-RWDD3	ENSG00000271092
RP11-188D8.1	ENSG00000271427
RP3-368A4.6	ENSG00000271533
RP11-274B21.10	ENSG00000271553
CTD-3214K23.1	ENSG00000271555
RP11-787I22.3	ENSG00000271730
XXbac-BPGBPG55C20.3	ENSG00000271761
RP11-254F7.3	ENSG00000271787
U6	ENSG00000271819
CTD-2310F14.1	ENSG00000271828
RP11-1C8.7	ENSG00000271830
RP11-97C16.1	ENSG00000271870
KB-1410C5.5	ENSG00000271882
RP11-506O24.2	ENSG00000271917
RP11-134K13.4	ENSG00000271967
CTD-2006H14.2	ENSG00000271971
RP11-583F2.6	ENSG00000272006
CTD-3025N20.3	ENSG00000272010
RP11-546K22.3	ENSG00000272024
U6	ENSG00000272028
RNU6-1	ENSG00000272055
CTD-2653M23.3	ENSG00000272103
AC005754.8	ENSG00000272108
CTB-113P19.5	ENSG00000272112
CTD-2366F13.2	ENSG00000272123
RP11-360I2.1	ENSG00000272130
RP11-239L20.6	ENSG00000272312
RP11-140I16.3	ENSG00000272343
SNORD114-21	ENSG00000272344
RP1-30M3.5	ENSG00000272345
CTD-2081C10.7	ENSG00000272416
CTD-2199O4.6	ENSG00000272417
RP11-363E6.4	ENSG00000272425
RP11-95G17.2	ENSG00000272472
RP11-158G18.1	ENSG00000272477
RP11-347C18.5	ENSG00000272509
RP11-73K9.3	ENSG00000272567
RP11-365H22.2	ENSG00000272576
RP11-354E23.5	ENSG00000272627
RP11-571I18.4	ENSG00000272650
RP11-219D15.3	ENSG00000272656
RP11-378J18.8	ENSG00000272750
RP11-326G21.1	ENSG00000272755
RP11-260M2.1	ENSG00000272807
U91328.22	ENSG00000272810
RP11-513M16.7	ENSG00000272842
RP11-801F7.1	ENSG00000272851
RP11-814H16.2	ENSG00000272862
RP11-17E13.2	ENSG00000272864
RP11-798M19.6	ENSG00000272870
RP11-408A13.4	ENSG00000272871
RP11-2H3.6	ENSG00000272885
LINC01578	ENSG00000272888
RP11-15L13.4	ENSG00000272910
RP11-700J17.2	ENSG00000272936
RP11-517H2.6	ENSG00000272980
RP5-1180E21.4	ENSG00000272982
RP11-225B17.2	ENSG00000273014
AP000240.9	ENSG00000273017
RP11-422P24.10	ENSG00000273026
RP11-449G16.1	ENSG00000273035
RP11-109E12.1	ENSG00000273073
GRIN2B	ENSG00000273079
RP11-290D2.6	ENSG00000273149
RP11-127B20.2	ENSG00000273156
SNURF	ENSG00000273173
RP11-368I23.4	ENSG00000273177
RP11-778D9.13	ENSG00000273181
RP11-513M16.8	ENSG00000273226
RP11-531F16.4	ENSG00000273261
AP000254.8	ENSG00000273271
RP11-474G23.2	ENSG00000273275
RP11-888D10.4	ENSG00000273284
RP11-440D17.4	ENSG00000273305
RP11-386I14.4	ENSG00000273338
RP11-672L10.6	ENSG00000273355
RP5-827C21.6	ENSG00000273367
RP11-376P6.3	ENSG00000273368
RP11-700J17.1	ENSG00000273369
RP11-803P9.1	ENSG00000273375
RP5-855D21.2	ENSG00000273402
AC004067.5	ENSG00000273447
RP11-166O4.6	ENSG00000273448
RP11-218F10.3	ENSG00000273449
RP11-731C17.2	ENSG00000273486
CTD-2024I7.18	ENSG00000273557
RP11-996F15.6	ENSG00000273680
RP5-1021I20.8	ENSG00000273711
Hammerhead_HH10	ENSG00000273904
RP4-620E11.8	ENSG00000273951
RP11-425D17.2	ENSG00000273989
RP11-5G9.5	ENSG00000274001
RP11-66N24.6	ENSG00000274002
RP11-140H17.2	ENSG00000274093
RP11-138H8.8	ENSG00000274297
RP11-996F15.5	ENSG00000274315
RP11-294N21.3	ENSG00000274400
RP11-386J22.3	ENSG00000274421
LL22NC03-2H8.5	ENSG00000274422
RP11-147L13.12	ENSG00000274561
RP11-430E17.1	ENSG00000274578
RP11-31H5.3	ENSG00000274667
RP11-139H15.7	ENSG00000274765
RP11-407N8.5	ENSG00000274797
RP11-817I4.1	ENSG00000274964
RP11-295I5.3	ENSG00000274987
RP11-627K11.6	ENSG00000275097
RP11-526D8.11	ENSG00000275318
RP11-323F24.4	ENSG00000275343
RP11-164O23.8	ENSG00000275392
CTC-529I10.1	ENSG00000275413
CH17-262A2.1	ENSG00000275426
RP11-334C17.6	ENSG00000275479
RP11-930O11.3	ENSG00000275569
RP11-295H24.4	ENSG00000275580
AC011330.13	ENSG00000275601
CTD-3194G12.2	ENSG00000275613
RP11-257O5.4	ENSG00000275710
RP11-582E3.6	ENSG00000275764
RP11-771K4.3	ENSG00000275769
RP11-278C7.5	ENSG00000275854
CTD-2027I19.3	ENSG00000276030
RP11-817G13.3	ENSG00000276063
RP11-817I4.2	ENSG00000276115
RP11-278C7.4	ENSG00000276148
RP11-687E1.2	ENSG00000276174
RP11-210K20.5	ENSG00000276282
AL133243.1	ENSG00000276334
RP1-197B17.5	ENSG00000276390
RP11-266K4.13	ENSG00000276417
RP11-295H24.5	ENSG00000276593
RP11-3D4.4	ENSG00000276702
RP11-128N14.4	ENSG00000276704
RP11-1000B6.7	ENSG00000276724
RP11-713N11.6	ENSG00000276842
CTD-3220F14.3	ENSG00000276846
CTD-3157E16.2	ENSG00000276855
RP11-29B2.6	ENSG00000276957
RP11-530C5.4	ENSG00000277130
RP11-380B4.3	ENSG00000277151
MIR8063	ENSG00000277202
RP11-70D24.3	ENSG00000277214
RP11-48G14.3	ENSG00000277245
RP11-843B15.4	ENSG00000277342
RP11-139H15.6	ENSG00000277548
RP11-333J10.3	ENSG00000277589
RP11-74J13.9	ENSG00000277662
AC005752.10	ENSG00000277795
RP11-15A1.8	ENSG00000277806
RP11-333J10.2	ENSG00000277911
uc_338	ENSG00000277948
RP11-379L18.3	ENSG00000278052
RP11-211N8.8	ENSG00000278213
RP11-165D6.1	ENSG00000278462
RP11-74D7.3	ENSG00000278472
RP11-19E18.2	ENSG00000278475
C17orf78	ENSG00000278505
AC068831.16	ENSG00000278514
RP11-348N5.9	ENSG00000278601
RP11-227G15.11	ENSG00000278668
RP11-425D17.1	ENSG00000278733
RP11-147L13.14	ENSG00000278740
RP11-345N11.1	ENSG00000278840
AP000560.3	ENSG00000278879
RP11-1250I15.2	ENSG00000278900
RP11-15A1.4	ENSG00000278917
AC005609.20	ENSG00000278946
RP11-254A24.2	ENSG00000279013
RP11-15B17.4	ENSG00000279098
CTC-204F22.1	ENSG00000279103
RP11-278J6.4	ENSG00000279130
AL109659.1	ENSG00000279214
RP11-329N15.3	ENSG00000279320
RP11-157H4.1	ENSG00000279463
RPL41	ENSG00000279483
RP11-490N5.3	ENSG00000279499
RP4-675C20.4	ENSG00000279513
CTD-2210P15.3	ENSG00000279557
RP11-278J6.5	ENSG00000279679
RP11-6L6.4	ENSG00000279845
RP11-349F21.5	ENSG00000279903
RP11-1250I15.1	ENSG00000279995
RP11-707O23.1	ENSG00000280022
RP11-44F14.10	ENSG00000280027
RP11-87H9.4	ENSG00000280077
CTC-260E6.4	ENSG00000280079
CTC-523E23.3	ENSG00000280106
PCDH20	ENSG00000280165
FLJ30679	ENSG00000280278
AC000123.2	ENSG00000280347
RP11-379L18.2	ENSG00000280406
CH507-9B2.9	ENSG00000280433
CH507-513H4.6	ENSG00000280800
CH507-513H4.3	ENSG00000281181
CH507-513H4.5	ENSG00000281383
CTC-459F4.9	ENSG00000281468
RP11-567F11.1	ENSG00000281469
RP11-567F11.2	ENSG00000281772
