## Supplementary material for "An integrative RNA spliceosomic landscape of pancreatic neuroendocrine tumors unveils novel clinicomolecular associations": Supp Tables 5-7

### Sheet: SuppTable5
RANK	DB	ID	ALT_ID	CONSENSUS	TP	TP%	FP	FP%	ENR_RATIO	SCORE_THR	PVALUE	LOG_PVALUE	EVALUE	LOG_EVALUE	QVALUE	LOG_QVALUE
1	motif_db/RNA/Ray2013_rbp_All_Species.meme	RNCMPT00248	Rbm4.3	NACGACGM	68	74.73	10	23.26	3	8.8	5.42e-08	-16.73	1.32e-05	-11.23	3.23e-06	-12.64
2	motif_db/RNA/Ray2013_rbp_All_Species.meme	RNCMPT00162	LIN28A	CGGAGGR	62	68.13	10	23.26	2.74	10	4.15e-06	-12.39	0.00101	-6.89	0.000124	-9
3	motif_db/RNA/Ray2013_rbp_All_Species.meme	RNCMPT00061	RSF1	ACGACGA	73	80.22	16	37.21	2.08	8	7.18e-06	-11.84	0.00175	-6.35	0.000143	-8.85
4	motif_db/RNA/Ray2013_rbp_All_Species.meme	RNCMPT00160	HNRNPH2	GGGAGGG	41	45.05	3	6.98	5.02	12	1.42e-05	-11.16	0.00346	-5.67	0.000212	-8.46
5	motif_db/RNA/Ray2013_rbp_All_Species.meme	RNCMPT00134	B52	GGAGGGV	60	65.93	10	23.26	2.65	11	2.03e-05	-10.81	0.00495	-5.31	0.000242	-8.33
6	motif_db/RNA/Ray2013_rbp_All_Species.meme	RNCMPT00124	LARK	NCGCGCGG	29	31.87	1	2.33	7.17	15	6e-05	-9.72	0.0146	-4.22	0.000597	-7.42
7	motif_db/RNA/Ray2013_rbp_All_Species.meme	RNCMPT00113	RBM4	GCGCGSG	49	53.85	7	16.28	2.99	13	9.73e-05	-9.24	0.0237	-3.74	0.000775	-7.16
8	motif_db/RNA/Ray2013_rbp_All_Species.meme	RNCMPT00020	FXR2	GGACRRG	37	40.66	3	6.98	4.54	12	0.000104	-9.17	0.0253	-3.68	0.000775	-7.16
9	motif_db/RNA/Ray2013_rbp_All_Species.meme	RNCMPT00215	PCBP3	HUUUCCCU	79	86.81	23	53.49	1.59	8.9	0.000229	-8.38	0.0558	-2.89	0.00143	-6.55
10	motif_db/RNA/Ray2013_rbp_All_Species.meme	RNCMPT00056	RBM8A	GCGCGCG	31	34.07	2	4.65	5.1	15	0.00024	-8.33	0.0586	-2.84	0.00143	-6.55
11	motif_db/RNA/Ray2013_rbp_All_Species.meme	RNCMPT00085	ZC3H10	SCAGCGC	48	52.75	7	16.28	2.93	12	0.000276	-8.2	0.0673	-2.7	0.00149	-6.51
12	motif_db/RNA/Ray2013_rbp_All_Species.meme	RNCMPT00122	BRU-3	GUGGUGU	19	20.88	0	0	9.57	12	0.000324	-8.03	0.0791	-2.54	0.00149	-6.51
13	motif_db/RNA/Ray2013_rbp_All_Species.meme	RNCMPT00110	SRSF1	MAGGACAV	19	20.88	0	0	9.57	12	0.000324	-8.03	0.0791	-2.54	0.00149	-6.51
14	motif_db/RNA/Ray2013_rbp_All_Species.meme	RNCMPT00052	RBM4	GCGCGGG	30	32.97	2	4.65	4.94	15	0.000379	-7.88	0.0925	-2.38	0.00161	-6.43
15	motif_db/RNA/Ray2013_rbp_All_Species.meme	RNCMPT00205	RO3G_00049	AGGGGAA	69	75.82	18	41.86	1.76	10	0.000592	-7.43	0.144	-1.93	0.00208	-6.18
16	motif_db/RNA/Ray2013_rbp_All_Species.meme	RNCMPT00076	TARDBP	DGAAUGAD	24	26.37	1	2.33	5.98	11	0.000613	-7.4	0.15	-1.9	0.00208	-6.18
17	motif_db/RNA/Ray2013_rbp_All_Species.meme	RNCMPT00016	FMR1	GGACARG	28	30.77	2	4.65	4.62	12	0.000614	-7.4	0.15	-1.9	0.00208	-6.18
18	motif_db/RNA/Ray2013_rbp_All_Species.meme	RNCMPT00045	PPRC1	SSGCGCS	33	36.26	3	6.98	4.07	14	0.000653	-7.33	0.159	-1.84	0.00208	-6.18
19	motif_db/RNA/Ray2013_rbp_All_Species.meme	RNCMPT00007	CG2950	CRACGAM	88	96.7	31	72.09	1.33	7.4	0.000665	-7.32	0.162	-1.82	0.00208	-6.18
20	motif_db/RNA/Ray2013_rbp_All_Species.meme	RNCMPT00006	CG14718	MCAGAUGV	90	98.9	34	79.07	1.24	7.8	0.00073	-7.22	0.178	-1.73	0.00208	-6.18
21	motif_db/RNA/Ray2013_rbp_All_Species.meme	RNCMPT00009	CG33714	BGGCGUG	43	47.25	7	16.28	2.63	13	0.000732	-7.22	0.179	-1.72	0.00208	-6.18
22	motif_db/RNA/Ray2013_rbp_All_Species.meme	RNCMPT00137	MUB	AACCCUA	60	65.93	14	32.56	1.94	10	0.000831	-7.09	0.203	-1.6	0.00225	-6.1
23	motif_db/RNA/Ray2013_rbp_All_Species.meme	RNCMPT00055	RBM5	GAAGGAA	16	17.58	0	0	8.13	11	0.00128	-6.66	0.313	-1.16	0.00332	-5.71
24	motif_db/RNA/Ray2013_rbp_All_Species.meme	RNCMPT00161	FXR1	AAYGACRA	52	57.14	10	23.26	2.3	11	0.00154	-6.48	0.375	-0.98	0.00382	-5.57
25	motif_db/RNA/Ray2013_rbp_All_Species.meme	RNCMPT00223	Lm_0223	KUACACG	79	86.81	25	58.14	1.47	9.1	0.00162	-6.42	0.396	-0.93	0.00387	-5.55
26	motif_db/RNA/Ray2013_rbp_All_Species.meme	RNCMPT00109	SRSF1	GGAGGRV	48	52.75	9	20.93	2.34	11	0.00191	-6.26	0.467	-0.76	0.00438	-5.43
27	motif_db/RNA/Ray2013_rbp_All_Species.meme	RNCMPT00097	LARK	DCGCGCG	44	48.35	8	18.6	2.39	13	0.00211	-6.16	0.515	-0.66	0.00438	-5.43
28	motif_db/RNA/Ray2013_rbp_All_Species.meme	RNCMPT00240	PF10_0214	WUWCCGA	84	92.31	29	67.44	1.36	7.6	0.00214	-6.15	0.522	-0.65	0.00438	-5.43
29	motif_db/RNA/Ray2013_rbp_All_Species.meme	RNCMPT00217	Tb_0217	CUKUUGU	43	47.25	7	16.28	2.63	9.3	0.00219	-6.12	0.535	-0.63	0.00438	-5.43
30	motif_db/RNA/Ray2013_rbp_All_Species.meme	RNCMPT00108	SRSF1	GGAGGRV	42	46.15	7	16.28	2.57	11	0.0022	-6.12	0.538	-0.62	0.00438	-5.43
31	motif_db/RNA/Ray2013_rbp_All_Species.meme	RNCMPT00144	CG7903	YWUGCGG	36	39.56	5	11.63	2.95	12	0.00261	-5.95	0.637	-0.45	0.00496	-5.31
32	motif_db/RNA/Ray2013_rbp_All_Species.meme	RNCMPT00163	SRSF1	GGAGGAG	29	31.87	3	6.98	3.59	11	0.00266	-5.93	0.649	-0.43	0.00496	-5.31
33	motif_db/RNA/Ray2013_rbp_All_Species.meme	RNCMPT00139	PABP	GAAAAHV	32	35.16	4	9.3	3.16	10	0.0029	-5.84	0.708	-0.35	0.00524	-5.25
34	motif_db/RNA/Ray2013_rbp_All_Species.meme	RNCMPT00063	SAMD4A	GCUGGMC	66	72.53	18	41.86	1.69	10	0.00392	-5.54	0.957	-0.04	0.00648	-5.04
35	motif_db/RNA/Ray2013_rbp_All_Species.meme	RNCMPT00127	RBP1-LIKE	AUCADCG	58	63.74	14	32.56	1.88	10	0.00401	-5.52	0.978	-0.02	0.00648	-5.04
36	motif_db/RNA/Ray2013_rbp_All_Species.meme	RNCMPT00073	SRSF7	GACGACGR	41	45.05	7	16.28	2.51	11	0.0041	-5.5	1	0	0.00648	-5.04
37	motif_db/RNA/Ray2013_rbp_All_Species.meme	RNCMPT00154	RBM5	GAAGGAG	30	32.97	4	9.3	2.97	11	0.0042	-5.47	1.02	0.02	0.00648	-5.04
38	motif_db/RNA/Ray2013_rbp_All_Species.meme	RNCMPT00238	NCU02404	GGAGGAR	91	100	37	86.05	1.16	7.1	0.00424	-5.46	1.03	0.03	0.00648	-5.04
39	motif_db/RNA/Ray2013_rbp_All_Species.meme	RNCMPT00251	Tb_0251	AUUCACR	91	100	37	86.05	1.16	8.3	0.00424	-5.46	1.03	0.03	0.00648	-5.04
40	motif_db/RNA/Ray2013_rbp_All_Species.meme	RNCMPT00091	HNRNPL	ACACRAV	42	46.15	8	18.6	2.29	11	0.00457	-5.39	1.12	0.11	0.00682	-4.99
41	motif_db/RNA/Ray2013_rbp_All_Species.meme	RNCMPT00018	FUS	UGCGCGC	49	53.85	10	23.26	2.17	12	0.00479	-5.34	1.17	0.15	0.00696	-4.97
42	motif_db/RNA/Ray2013_rbp_All_Species.meme	RNCMPT00011	PAPI	UGUGUGU	84	92.31	31	72.09	1.27	8	0.00544	-5.21	1.33	0.28	0.00765	-4.87
43	motif_db/RNA/Ray2013_rbp_All_Species.meme	RNCMPT00254	Lm_0254	HGAACGM	84	92.31	30	69.77	1.31	7.6	0.00552	-5.2	1.35	0.3	0.00765	-4.87
44	motif_db/RNA/Ray2013_rbp_All_Species.meme	RNCMPT00094	HRB98DE	GGUAGGG	90	98.9	36	83.72	1.18	7.5	0.00589	-5.13	1.44	0.36	0.00799	-4.83
45	motif_db/RNA/Ray2013_rbp_All_Species.meme	RNCMPT00087	ZCRB1	GAMUUAAK	75	82.42	24	55.81	1.45	9.1	0.00663	-5.02	1.62	0.48	0.00879	-4.73
46	motif_db/RNA/Ray2013_rbp_All_Species.meme	RNCMPT00150	ESRP2	UGGGGAU	91	100	37	86.05	1.16	7.8	0.00846	-4.77	2.06	0.72	0.0108	-4.53
47	motif_db/RNA/Ray2013_rbp_All_Species.meme	RNCMPT00203	PFI1695c	CYWGCACA	61	67.03	16	37.21	1.74	10	0.00851	-4.77	2.08	0.73	0.0108	-4.53
48	motif_db/RNA/Ray2013_rbp_All_Species.meme	RNCMPT00287	An_0287	UACUAMK	55	60.44	14	32.56	1.79	10	0.00886	-4.73	2.16	0.77	0.011	-4.51
49	motif_db/RNA/Ray2013_rbp_All_Species.meme	RNCMPT00270	ARET	UKUGUGU	81	89.01	28	65.12	1.35	8.8	0.0109	-4.52	2.67	0.98	0.0133	-4.32
50	motif_db/RNA/Ray2013_rbp_All_Species.meme	RNCMPT00218	Tb_0218	AGUUAUWR	11	12.09	0	0	5.74	12	0.0115	-4.46	2.81	1.03	0.0133	-4.32
51	motif_db/RNA/Ray2013_rbp_All_Species.meme	RNCMPT00096	HRB98DE	GGUAGGG	90	98.9	36	83.72	1.18	7.5	0.0118	-4.44	2.87	1.05	0.0133	-4.32
52	motif_db/RNA/Ray2013_rbp_All_Species.meme	RNCMPT00164	ZNF638	UGUUSGU	17	18.68	1	2.33	4.3	13	0.0118	-4.44	2.87	1.05	0.0133	-4.32
53	motif_db/RNA/Ray2013_rbp_All_Species.meme	RNCMPT00060	RNP4F	AGAGAAR	85	93.41	31	72.09	1.29	8.7	0.0119	-4.43	2.89	1.06	0.0133	-4.32
54	motif_db/RNA/Ray2013_rbp_All_Species.meme	RNCMPT00038	MBNL1	NGCUUGC	84	92.31	31	72.09	1.27	8.3	0.0136	-4.3	3.31	1.2	0.015	-4.2
55	motif_db/RNA/Ray2013_rbp_All_Species.meme	RNCMPT00065	SF1	ACUAAYV	20	21.98	2	4.65	3.35	12	0.0154	-4.18	3.75	1.32	0.0167	-4.1
56	motif_db/RNA/Ray2013_rbp_All_Species.meme	RNCMPT00074	SRSF9	AGGAGCA	63	69.23	18	41.86	1.61	9.7	0.0165	-4.1	4.03	1.39	0.0172	-4.06
57	motif_db/RNA/Ray2013_rbp_All_Species.meme	RNCMPT00177	SFPQ	GURGUKU	61	67.03	17	39.53	1.65	9.3	0.0167	-4.09	4.08	1.41	0.0172	-4.06
58	motif_db/RNA/Ray2013_rbp_All_Species.meme	RNCMPT00035	LARK	UCGCGCG	37	40.66	8	18.6	2.02	13	0.0172	-4.06	4.21	1.44	0.0172	-4.06
59	motif_db/RNA/Ray2013_rbp_All_Species.meme	RNCMPT00157	PABPN1	AGAAGAN	37	40.66	8	18.6	2.02	11	0.0172	-4.06	4.21	1.44	0.0172	-4.06
60	motif_db/RNA/Ray2013_rbp_All_Species.meme	RNCMPT00230	Tb_0230	AGAAGGAC	58	63.74	16	37.21	1.66	11	0.0173	-4.06	4.21	1.44	0.0172	-4.06
61	motif_db/RNA/Ray2013_rbp_All_Species.meme	RNCMPT00118	HOW	ACUAACM	26	28.57	4	9.3	2.58	13	0.0176	-4.04	4.29	1.46	0.0172	-4.06
62	motif_db/RNA/Ray2013_rbp_All_Species.meme	RNCMPT00044	PCBP2	CCUYCCC	30	32.97	5	11.63	2.47	11	0.0182	-4.01	4.45	1.49	0.0174	-4.05
63	motif_db/RNA/Ray2013_rbp_All_Species.meme	RNCMPT00183	ETR-1	KUUKUGU	43	47.25	10	23.26	1.91	9.8	0.0183	-4	4.47	1.5	0.0174	-4.05
64	motif_db/RNA/Ray2013_rbp_All_Species.meme	RNCMPT00181	MEC-8	DWGCACA	55	60.44	15	34.88	1.67	11	0.0191	-3.96	4.67	1.54	0.0177	-4.04
65	motif_db/RNA/Ray2013_rbp_All_Species.meme	RNCMPT00082	Vts1p	BGCUGGCC	88	96.7	35	81.4	1.18	8.6	0.0194	-3.94	4.74	1.56	0.0177	-4.04
66	motif_db/RNA/Ray2013_rbp_All_Species.meme	RNCMPT00184	RBM24	WGUGUGA	85	93.41	32	74.42	1.25	8.1	0.0196	-3.93	4.79	1.57	0.0177	-4.04
67	motif_db/RNA/Ray2013_rbp_All_Species.meme	RNCMPT00111	Vts1p	BGCUGGCC	89	97.8	36	83.72	1.16	7.5	0.0198	-3.92	4.84	1.58	0.0177	-4.04
68	motif_db/RNA/Ray2013_rbp_All_Species.meme	RNCMPT00051	RBM38	GUGUGUG	74	81.32	25	58.14	1.38	9.4	0.0233	-3.76	5.69	1.74	0.0205	-3.89
69	motif_db/RNA/Ray2013_rbp_All_Species.meme	RNCMPT00047	QKI	ACUAACM	22	24.18	3	6.98	2.75	12	0.0242	-3.72	5.91	1.78	0.021	-3.87
70	motif_db/RNA/Ray2013_rbp_All_Species.meme	RNCMPT00174	SHEP	UAUAUUA	15	16.48	1	2.33	3.83	10	0.0256	-3.67	6.24	1.83	0.0218	-3.83
71	motif_db/RNA/Ray2013_rbp_All_Species.meme	RNCMPT00034	KHDRBS3	GAUAAACV	90	98.9	37	86.05	1.15	6.9	0.0265	-3.63	6.47	1.87	0.022	-3.82
72	motif_db/RNA/Ray2013_rbp_All_Species.meme	RNCMPT00106	SRSF1	GGAGGAM	90	98.9	37	86.05	1.15	8.7	0.0265	-3.63	6.47	1.87	0.022	-3.82
73	motif_db/RNA/Ray2013_rbp_All_Species.meme	RNCMPT00029	HRB87F	GGUAGGG	89	97.8	36	83.72	1.16	7.5	0.0296	-3.52	7.22	1.98	0.0242	-3.72
74	motif_db/RNA/Ray2013_rbp_All_Species.meme	RNCMPT00095	HRB98DE	GGUAGGG	89	97.8	36	83.72	1.16	7.5	0.0344	-3.37	8.41	2.13	0.0278	-3.58
75	motif_db/RNA/Ray2013_rbp_All_Species.meme	RNCMPT00141	PUF68	UAUGRGG	90	98.9	38	88.37	1.12	6.8	0.0386	-3.25	9.43	2.24	0.0307	-3.48
76	motif_db/RNA/Ray2013_rbp_All_Species.meme	RNCMPT00107	SRSF1	GGAGGAN	89	97.8	36	83.72	1.16	8.8	0.0393	-3.24	9.58	2.26	0.0307	-3.48
77	motif_db/RNA/Ray2013_rbp_All_Species.meme	RNCMPT00008	CNOT4	ACACAWA	39	42.86	9	20.93	1.91	10	0.04	-3.22	9.76	2.28	0.0307	-3.48
78	motif_db/RNA/Ray2013_rbp_All_Species.meme	RNCMPT00225	Tp_0225	AACACGC	8	8.79	0	0	4.3	14	0.0408	-3.2	9.95	2.3	0.0307	-3.48
79	motif_db/RNA/Ray2013_rbp_All_Species.meme	RNCMPT00278	Nv_0278	AGAYASAK	8	8.79	0	0	4.3	12	0.0408	-3.2	9.95	2.3	0.0307	-3.48
# SEA (Simple Enrichment Analysis): Version 5.5.5 compiled on Dec 6 2023 at 19:32:44
# The format of this file is described at https://meme-suite.org/meme/doc/sea-output-format.html.
# sea --verbosity 1 --oc . --thresh 10.0 --align center --p SE_SPN1_excluded.txt.fa --n SE_SPN1_included.txt.fa --m motif_db/RNA/Ray2013_rbp_All_Species.meme

### Sheet: SuppTable6
RANK	DB	ID	ALT_ID	CONSENSUS	TP	TP%	FP	FP%	ENR_RATIO	SCORE_THR	PVALUE	LOG_PVALUE	EVALUE	LOG_EVALUE	QVALUE	LOG_QVALUE
1	motif_db/RNA/Ray2013_rbp_All_Species,meme	RNCMPT00076	TARDBP	DGAAUGAD	16	22.86	1	2.08	5.87	11	0.0156	-4.16	3.82	1.34	1	0
2	motif_db/RNA/Ray2013_rbp_All_Species,meme	RNCMPT00165	TIA1	UUUUUUY	25	35.71	4	8.33	3.59	9	0.0294	-3.53	7.17	1.97	1	0
3	motif_db/RNA/Ray2013_rbp_All_Species,meme	RNCMPT00079	U2AF2	UUUUUUC	25	35.71	4	8.33	3.59	9.4	0.0294	-3.53	7.17	1.97	1	0
4	motif_db/RNA/Ray2013_rbp_All_Species,meme	RNCMPT00080	U2AF50	UUUUUUY	25	35.71	4	8.33	3.59	8.9	0.0294	-3.53	7.17	1.97	1	0
5	motif_db/RNA/Ray2013_rbp_All_Species,meme	RNCMPT00136	HuR	UUGGUUU	17	24.29	2	4.17	4.14	11	0.038	-3.27	9.27	2.23	1	0
6	motif_db/RNA/Ray2013_rbp_All_Species,meme	RNCMPT00034	KHDRBS3	GAUAAACV	13	18.57	1	2.08	4.83	12	0.0402	-3.21	9.82	2.28	1	0
# SEA (Simple Enrichment Analysis): Version 5.5.5 compiled on Dec 6 2023 at 19:32:44
# The format of this file is described at https://meme-suite.org/meme/doc/sea-output-format.html.
# sea --verbosity 1 --oc . --thresh 10.0 --align center --p SE_SPN2_excluded.txt.fa --n SE_SPN2_included.txt.fa --m motif_db/RNA/Ray2013_rbp_All_Species.meme

### Sheet: SuppTable7
RANK	DB	ID	ALT_ID	CONSENSUS	TP	TP%	FP	FP%	ENR_RATIO	SCORE_THR	PVALUE	LOG_PVALUE	EVALUE	LOG_EVALUE	QVALUE	LOG_QVALUE
1	motif_db/RNA/Ray2013_rbp_All_Species,meme	RNCMPT00153	PABPC3	GAAAACM	31	75.61	0	0	28.2	9.9	0.0051	-5.28	1.24	0.22	0.254	-1.37
2	motif_db/RNA/Ray2013_rbp_All_Species,meme	RNCMPT00110	SRSF1	MAGGACAV	30	73.17	0	0	27.3	10	0.00605	-5.11	1.48	0.39	0.254	-1.37
3	motif_db/RNA/Ray2013_rbp_All_Species,meme	RNCMPT00140	MOD	ARUGGAA	28	68.29	0	0	25.5	10	0.0085	-4.77	2.07	0.73	0.254	-1.37
4	motif_db/RNA/Ray2013_rbp_All_Species,meme	RNCMPT00144	CG7903	YWUGCGG	27	65.85	0	0	24.7	11	0.0101	-4.6	2.46	0.9	0.254	-1.37
5	motif_db/RNA/Ray2013_rbp_All_Species,meme	RNCMPT00205	RO3G_00049	AGGGGAA	26	63.41	0	0	23.8	10	0.0119	-4.43	2.91	1.07	0.254	-1.37
6	motif_db/RNA/Ray2013_rbp_All_Species,meme	RNCMPT00197	MAL8P1,40	AUACAUG	25	60.98	0	0	22.9	12	0.0142	-4.26	3.46	1.24	0.254	-1.37
7	motif_db/RNA/Ray2013_rbp_All_Species,meme	RNCMPT00175	SHEP	AUAUUWA	23	56.1	0	0	21.1	10	0.0199	-3.92	4.86	1.58	0.254	-1.37
8	motif_db/RNA/Ray2013_rbp_All_Species,meme	RNCMPT00182	SUP-26	AUAUWWA	23	56.1	0	0	21.1	10	0.0199	-3.92	4.86	1.58	0.254	-1.37
9	motif_db/RNA/Ray2013_rbp_All_Species,meme	RNCMPT00131	CG17838	GAAAUUK	21	51.22	0	0	19.4	9.9	0.028	-3.58	6.83	1.92	0.254	-1.37
10	motif_db/RNA/Ray2013_rbp_All_Species,meme	RNCMPT00212	Lm_0212	NCAUUUU	21	51.22	0	0	19.4	11	0.028	-3.58	6.83	1.92	0.254	-1.37
11	motif_db/RNA/Ray2013_rbp_All_Species,meme	RNCMPT00203	PFI1695c	CYWGCACA	21	51.22	0	0	19.4	12	0.028	-3.58	6.83	1.92	0.254	-1.37
12	motif_db/RNA/Ray2013_rbp_All_Species,meme	RNCMPT00278	Nv_0278	AGAYASAK	21	51.22	0	0	19.4	12	0.028	-3.58	6.83	1.92	0.254	-1.37
13	motif_db/RNA/Ray2013_rbp_All_Species,meme	RNCMPT00069	SM	ACACACA	36	87.8	1	2.78	16.3	10	0.0287	-3.55	6.99	1.95	0.254	-1.37
14	motif_db/RNA/Ray2013_rbp_All_Species,meme	RNCMPT00223	Lm_0223	KUACACG	20	48.78	0	0	18.5	12	0.0332	-3.41	8.1	2.09	0.254	-1.37
15	motif_db/RNA/Ray2013_rbp_All_Species,meme	RNCMPT00186	PCBP1	CCUWWCC	20	48.78	0	0	18.5	10	0.0332	-3.41	8.1	2.09	0.254	-1.37
16	motif_db/RNA/Ray2013_rbp_All_Species,meme	RNCMPT00215	PCBP3	HUUUCCCU	20	48.78	0	0	18.5	9.4	0.0332	-3.41	8.1	2.09	0.254	-1.37
17	motif_db/RNA/Ray2013_rbp_All_Species,meme	RNCMPT00239	PCBP1	CCUUUCCC	20	48.78	0	0	18.5	10	0.0332	-3.41	8.1	2.09	0.254	-1.37
18	motif_db/RNA/Ray2013_rbp_All_Species,meme	RNCMPT00283	Rbm38	GUGUGUG	20	48.78	0	0	18.5	12	0.0332	-3.41	8.1	2.09	0.254	-1.37
19	motif_db/RNA/Ray2013_rbp_All_Species,meme	RNCMPT00015	FMR1	AHGGACA	19	46.34	0	0	17.6	9.8	0.0393	-3.24	9.6	2.26	0.254	-1.37
20	motif_db/RNA/Ray2013_rbp_All_Species,meme	RNCMPT00039	MEX-5	WUAAUAWN	19	46.34	0	0	17.6	12	0.0393	-3.24	9.6	2.26	0.254	-1.37
21	motif_db/RNA/Ray2013_rbp_All_Species,meme	RNCMPT00076	TARDBP	DGAAUGAD	19	46.34	0	0	17.6	11	0.0393	-3.24	9.6	2.26	0.254	-1.37
# SEA (Simple Enrichment Analysis): Version 5.5.5 compiled on Dec 6 2023 at 19:32:44
# The format of this file is described at https://meme-suite.org/meme/doc/sea-output-format.html.
# sea --verbosity 1 --oc . --thresh 10.0 --align center --p SE_SPN3_excluded.txt.fa --n SE_SPN3_included.txt.fa --m motif_db/RNA/Ray2013_rbp_All_Species.meme
